# Design, development, and evaluation of gene therapeutics specific to KSHV-associated diseases

**DOI:** 10.1101/2025.02.19.639178

**Authors:** Tomoki Inagaki, Jonna Espera, Kang-Hsin Wang, Somayeh Komaki, Sonali Nair, Ryan R. Davis, Ashish Kumar, Ken-ichi Nakajima, Yoshihiro Izumiya

## Abstract

Kaposi’s sarcoma-associated herpesvirus (KSHV) is the causative agent of Kaposi’s sarcoma (KS) and two human lymphoproliferative diseases: primary effusion lymphoma and AIDS-related multicentric Castleman’s disease. KSHV-encoded latency-associated nuclear antigen (LANA) is expressed in KSHV-infected cancer cells and is responsible for maintaining viral genomes in infected cells. Thus, LANA is an attractive target for therapeutic intervention for KSHV-associated diseases.

Here, we devised a cancer gene therapy vector using the adeno-associated virus (AAV), which capitalizes the LANA’s function to maintain terminal repeat (TR) containing circular genome in latently infected cells and the TR’s enhancer function for KSHV inducible gene promoters. By including two TR copies with a lytic inducible gene promoter (TR2*-OriP*), we prepared an AAV vector, which expresses an engineered thymidine kinase (TK) selectively in KSHV-infected cells. Ganciclovir (GCV), an anti-herpesvirus drug, effectively eradicated multiple KSHV-infected cells that include iPSC-derived epithelial colony-forming cells, but not non-KSHV-infected counterparts in the presence of AAV8-TR2*-OriP*-TK. In addition, AAV8-TR2*-OriP*-TK prevents KSHV virion production from reactivated cells, spreading KSHV infections from reactivated cells. Anti-cancer drugs, known to reactivate KSHV, stimulated TK expression from the vector and, therefore, synergized with AAV8 TR2*-OriP*-TK to induce KSHV-infected cancer cell death. Finally, the AAV8-TR2*-OriP*-TK with GCV completely diminished KSHV-infected cancer cells in the xenograft tumor model. The new cancer gene therapeutics should augment the current clinical protocol for KS.
