## Supplemental Data (Table) for "Design, development, and evaluation of gene therapeutics specific to KSHV-associated diseases"

### Sheet: Sheet1
Primers
PAN-RNA	forward	GTTTCGGTTCTGTGTTTGTCTG
	reverse	CACAACGCACCAATAAGATACAC
K8.1	forward	AAAGCGTCCAGGCCACCACAGA
	reverse	GGCAGAAAATGGCACACGGTTA
ORF6	forward	CTGCCATAGGAGGGATGTTTG
	reverse	CCATGAGCATTGCTCTGGCT
CD34	forward	CCTCAGTGTCTACTGCTGGTCT
	reverse	GGAATAGCTCTGGTGGCTTGCA
Prox-1	forward	CTGAAGACCTACTTCTCCGACG
	reverse	GATGGCTTGACGTGCGTACTTC
Flt-4	forward	TGCGAATACCTGTCCTACGATGC
	reverse	CTTGTGGATGCCGAAAGCGGAG
LYVE-1	forward	GCCGACAGTTTGCAGCCTATTG
	reverse	CCGAGTAGGTACTGTCACTGAC
Oct3/4	forward	ATTCAGCCAAACGACCATC
	reverse	GGAAAGGGACCGAGGAGTA
Nanog	forward	CAGCCCTGATTCTTCCACCAGTCCC
	reverse	TGGAAGGTTCCCAGTCGGGTTCACC
Sox2	forward	CAGCGCATGGACAGTTAC
	reverse	GGAGTGGGAGGAAGAGGT
18S rRNA	forward	TTCGAACGTCTGCCCTATCAA
	reverse	ATGGTAGGCACGGCGACTA
GAPDH	forward	TCGCTCTCTGCTCCTCCTGTTC
	reverse	CGCCCAATACGACCAAATCC
Ori-RNA promoter SpeI	forward	AAAACTAGTGCATCGCAGCCCCTATTCCAGTAGGTATAC
Ori-RNA promoter KpnI-BamHI	reverse	AAAGGTACCGGATCCTTATCGATTTTACCACATT
AAV cloning sites S:	forward	CGGAATTCGCCCTTAAGCTAGCTTCTAGACGGTACCAGGATCCAATCAACCTCTGGAT
AAV cloning sites AS:	reverse	ATCCAGAGGTTGATTGGATCCTGGTACCGTCTAGAAGCTAGCTTAAGGGCGAATTCCG
TKSR39 codon optimized fragment		TCCGGTACTGTTGGTAAAGCCGGTCCGACCATGGCATCTTACCCTTGCCATCAGCACGCGTCAGCGTTCGACCAAGCTGCTAGGAGCCGCGGACACAACAACAGAAGAACGGCATTGCGGCCGAGACGGCAGCAAAAGGCAACTGAGGTCCGCTTGGAACAAAAAATGCCCACGCTGCTTCGAGTCTATATTGACGGTCCTCATGGAATGGGCAAGACTACTACGACTCAGCTGTTGGTCGCACTTGGCTCAAGAGATGATATAGTGTATGTGCCCGAGCCAATGACTTACTGGCGCGTTCTTGGCGCTAGTGAGACTATCGCCAATATTTACACGACACAACACAGACTGGACCAGGGAGAGATTTCTGCGGGAGATGCAGCGGTAGTGATGACCTCT…
